# Hyper3D-lite: count-preserving representation auditing for long-read multi-contact genome data

**DOI:** 10.64898/2026.06.09.730992

**Authors:** Yubo Zhang

## Abstract

Long-read and single-molecule sequencing technologies are rapidly increasing molecule-level data, with platforms such as Oxford Nanopore, PacBio HiFi, and Roche sequencing-by-expansion advancing at different technology readiness levels. In the specific context of Pore-C and HiPore-C multi-contact chromatin-conformation assays, long-read multi-contact 3D genome assays preserve molecule-level contact context, but common downstream pairwise projections can expand one multi-contact molecule into many pair records. This creates a representation problem: apparent contact evidence can increase through the counting frame before biological interpretation begins. Hyper3D-lite addresses this problem as a representation-first audit tool for read-to-fragment-style long-read multi-contact inputs. It compares all-pair projection with CPB, a count-preserving statistical accounting reference point, and separates broad software outputs from conservative higher-order candidate calls.
