## Supplementary material for "Hyper3D-lite: count-preserving representation auditing for long-read multi-contact genome data": K562_HBB_LCR_method_metrics

category	metric	value	source_file	allowed_interpretation	disallowed_interpretation
extraction	extracted_reads	3505	outputs/gse202539_K562_primary_HBB_LCR_locus_focused_extraction/K562_FC3_HBB_LCR_locus_focused_extraction_summary.json	Locus-focused full-read-context input size.	Do not describe as biological evidence.
extraction	extracted_rows	32345	outputs/gse202539_K562_primary_HBB_LCR_locus_focused_extraction/K562_FC3_HBB_LCR_locus_focused_extraction_summary.json	Full-read-context rows processed by Hyper3D-lite.	Do not describe as whole-file conversion.
extraction	locus_segments	4444	outputs/gse202539_K562_primary_HBB_LCR_locus_focused_extraction/K562_FC3_HBB_LCR_locus_focused_extraction_summary.json	Coverage feasibility metric for the planning window.	Do not describe as HBB biological signal.
extraction	2plus_locus_reads	712	outputs/gse202539_K562_primary_HBB_LCR_locus_focused_extraction/K562_FC3_HBB_LCR_locus_focused_extraction_summary.json	Coverage feasibility metric for reads with multiple locus-overlapping segments.	Do not describe as validated enhancer-promoter interaction.
extraction	3plus_locus_reads	171	outputs/gse202539_K562_primary_HBB_LCR_locus_focused_extraction/K562_FC3_HBB_LCR_locus_focused_extraction_summary.json	Coverage feasibility metric for reads with 3+ locus-overlapping segments.	Do not describe as regulatory clique discovery.
projection	pair_projection_rows	98955	outputs/gse202539_K562_primary_HBB_LCR_locus_focused_hyper3d_run/K562_FC3_HBB_LCR_locus_focused_run_summary.json	Representation-level software output from all-pair projection.	Do not describe as independent biological contacts.
higher_order	3way_hyperedges	88488	outputs/gse202539_K562_primary_HBB_LCR_locus_focused_hyper3d_run/K562_FC3_HBB_LCR_locus_focused_run_summary.json	Exploratory 3-way software output.	Do not describe as validated higher-order contacts.
projection	inflation_factor	28.8330	outputs/gse202539_K562_primary_HBB_LCR_locus_focused_hyper3d_run/K562_FC3_HBB_LCR_locus_focused_run_summary.json	All-pair versus CPB projection inflation metric.	Do not describe as biological effect.
candidate_filter	candidate_cliques	0	outputs/gse202539_K562_primary_HBB_LCR_locus_focused_hyper3d_run/K562_FC3_HBB_LCR_locus_focused_run_summary.json	Conservative candidate filter behavior under current prototype thresholds.	Do not describe as absence of true biological cliques.
candidate_filter	significant_cliques	0	outputs/gse202539_K562_primary_HBB_LCR_locus_focused_hyper3d_run/K562_FC3_HBB_LCR_locus_focused_run_summary.json	Conservative significant-clique output under current prototype thresholds.	Do not describe as negative biological result.
