## Supplementary material for "Hyper3D-lite: count-preserving representation auditing for long-read multi-contact genome data": overlap_redundancy_result

metric	value	interpretation_level	safe_interpretation	unsafe_interpretation	manuscript_use	notes
total_3way_hyperedge_records	88488	representation-level	Number of 3-way hyperedge software records in the K562 locus-focused output.	Do not call these biological contacts.	Allowed	Software output count.
unique_3way_hyperedges	88488	representation-level	Unique 3-bin combinations represented in the aggregated hyperedge table.	Do not treat uniqueness as biological independence.	Allowed	hyperedges_3way.parquet is already aggregated.
record_level_redundancy_ratio	1.000000	table-structure diagnostic	Confirms row-level aggregation by unique 3-bin combination.	Do not use as main recurrence conclusion.	Use only as interpretation caveat	Not the main metric.
singleton_hyperedge_fraction	0.974595	representation-level recurrence diagnostic	Most unique 3-way hyperedges have single-read support.	Do not infer absence of true biological interactions.	Allowed	Supports zero-candidate diagnostic framing.
repeated_hyperedge_fraction	0.025405	representation-level recurrence diagnostic	Only a small fraction of unique hyperedges have repeated support.	Do not call repeated hyperedges validated interactions.	Allowed	Supports conservative-filter explanation.
max_hyperedge_support	104	software recurrence diagnostic	Top recurrent bin combinations exist as software outputs.	Do not interpret top recurrent hyperedges as biology.	Allowed with guardrail	Top recurrent rows are software-level only.
median_hyperedge_support	1	representation-level recurrence diagnostic	Median support is singleton, showing sparse support distribution.	Do not use as biological negative result.	Allowed	Core diagnostic.
mean_hyperedge_support	1.067851	representation-level recurrence diagnostic	Mean support is close to singleton support.	Do not overstate recurrence.	Allowed	Core diagnostic.
pair_redundancy_ratio	1.221486	representation-level pair diagnostic	Pair projections show modest repeated support across unique pairs.	Do not compare to biology or loop strength.	Allowed	Pair-level recurrence only.
candidate_cliques_count	0	conservative software output	Candidate filter remained conservative under current thresholds.	Do not claim no true HBB cliques exist.	Allowed with guardrail	Software output only.
significant_3way_cliques	0	conservative software output	No significant 3-way cliques were emitted under current prototype thresholds.	Do not claim biological absence.	Allowed with guardrail	Software output only.
