## Supplementary material for "Hyper3D-lite: count-preserving representation auditing for long-read multi-contact genome data": hyperedge_support_distribution

support_bin	hyperedge_count	fraction	notes
support = 1	86240	0.974595	Distribution over unique 3-way hyperedges using n_supporting_reads.
support = 2	1444	0.016319	Distribution over unique 3-way hyperedges using n_supporting_reads.
support = 3-5	541	0.006114	Distribution over unique 3-way hyperedges using n_supporting_reads.
support = 6-10	144	0.001627	Distribution over unique 3-way hyperedges using n_supporting_reads.
support > 10	119	0.001345	Distribution over unique 3-way hyperedges using n_supporting_reads.
